# Inhibiting a mRNA motif binding protein that mediates TGF-β1 upregulation of translation attenuates pulmonary fibrosis in mice

**DOI:** 10.1101/2022.10.23.513405

**Authors:** Wensheng Chen, Darrell Pilling, Richard H. Gomer

**Affiliations:** Department of Biology Texas A&M University, College Station, TX 77843-3474 USA

**Keywords:** TGF-β1, lung, NEU3, translation, mRNA, polysomes

## Abstract

In human lung cells, the profibrotic cytokine TGF-β1 increases sialidase 3 (NEU3) protein by increasing *NEU3* translation without increasing levels of *NEU3* mRNA. To elucidate how TGF-β1 regulates translation, we treated human lung fibroblasts (HLF) with TGF-β1 and used proteomics and RNA-seq to determine the effect of TGF-β1 on proteins, mRNAs, and mRNA polysome/monosome ratios. We identified 181 mRNAs where TGF-β1 also increases translation to increase protein levels without significantly affecting mRNA levels. These mRNAs share a common 20 nucleotide motif. Deletion or insertion of this motif in mRNAs eliminates or induces the TGF-β1 regulation of translation. At least 5 RNA-binding proteins including DDX3 bind the RNA motif, and TGF-β1 regulates their protein levels and/or binding to the motif. Inhibiting DDX3, either by siRNA or small molecule inhibitors, reduced TGF-β1 induced NEU3 levels. In the mouse bleomycin model of pulmonary fibrosis, injections of the DDX3 inhibitor RK-33 starting 10 days after bleomycin potentiated survival and reduced lung inflammation, fibrosis, and lung tissue levels of DDX3, TGF-β1, and NEU3. Together, these results suggest that TGF-β1 regulates RNA-binding proteins that interact with a mRNA motif that is necessary and sufficient for TGF-β1 to regulate mRNA translation, and that blocking this effect can reduce fibrosis.
