## Supplemental file 6 for "Inhibiting a mRNA motif binding protein that mediates TGF-β1 upregulation of translation attenuates pulmonary fibrosis in mice"

### Sheet: Protein-downs
Proteins that were decreased in TGF-β1 treated samples (p < 0.05, t-test; TGF-β1 / Control ratio < 1) n=20 Proteins that were only identified in the Control samples are also considered as "Down" n=24 Proteins that were identified with only 1 PSM are highlighted in orange
			Total mRNA-Control				Total mRNA-TGF-β1
Accession	Description	Gene Symbol	F2-Control	F5-Control	M2-Control	M3-Control	F2-TGF-β1	F5-TGF-β1	M2-TGF-β1	M3-TGF-β1
Q5JXI8	Four and a half LIM domains protein 1 (Fragment) OS=Homo sapiens OX=9606 GN=FHL1 PE=1 SV=1	FHL1	971.921	1035.66	845.994	1682.12	194.49	395.509	233.319	396.815
C9IZ32	TBC1 domain family member 23 (Fragment) OS=Homo sapiens OX=9606 GN=TBC1D23 PE=1 SV=1	TBC1D23	435.354	296.427	309.117	373.762	639.817	340.343	412.731	471.486
Q96T60	Bifunctional polynucleotide phosphatase/kinase OS=Homo sapiens OX=9606 GN=PNKP PE=1 SV=1	PNKP	74.8698	87.3805	100.152	128.112	22.7208	77.0239	59.8038	64.0308
E9PJ61	Protein MRVI1 OS=Homo sapiens OX=9606 GN=MRVI1 PE=1 SV=1	IRAG1	371.576	532.187	401.081	568.647	192.672	287.566	107.815	82.1748
P15408	Fos-related antigen 2 OS=Homo sapiens OX=9606 GN=FOSL2 PE=1 SV=1	FOSL2	178.856	268.63	294.179	197.922	104.515	122.154	144.877	166.392
P47756	F-actin-capping protein subunit beta OS=Homo sapiens OX=9606 GN=CAPZB PE=1 SV=4	CAPZB	1823.22	1843.18	1324.15	2204.57	2288.43	2727.81	2051.86	2452.09
P55809	Succinyl-CoA:3-ketoacid coenzyme A transferase 1, mitochondrial OS=Homo sapiens OX=9606 GN=OXCT1 PE=1 SV=1	OXCT1	113.691	86.3185	107.374	128.106	14.5413	117.261	87.6	93.7118
P15289	Arylsulfatase A OS=Homo sapiens OX=9606 GN=ARSA PE=1 SV=3	ARSA	174.696	273.802	262.917	195.54	235.387	254.181	195.415	157.677
Q15274	Nicotinate-nucleotide pyrophosphorylase [carboxylating] OS=Homo sapiens OX=9606 GN=QPRT PE=1 SV=3	QPRT	403.465	406.747	510.865	137.939	63.6181	161.092	197.1	48.7352
Q8WUJ3	Cell migration-inducing and hyaluronan-binding protein OS=Homo sapiens OX=9606 GN=CEMIP PE=1 SV=2	CEMIP	2413.86	2934.87	636.06	363.883	79.9771	201.116	139.823	21.9679
P55899	IgG receptor FcRn large subunit p51 OS=Homo sapiens OX=9606 GN=FCGRT PE=1 SV=1	FCGRT	704.331	617.471	460.326	448.806	200.851	336.866	272.908	191.235
P05091	Aldehyde dehydrogenase, mitochondrial OS=Homo sapiens OX=9606 GN=ALDH2 PE=1 SV=2	ALDH2	475.562	432.412	352.441	226.715	149.957	136.18	114.554	93.6465
Q16363	Laminin subunit alpha-4 OS=Homo sapiens OX=9606 GN=LAMA4 PE=1 SV=4	LAMA4	4489.42	2352.09	2778.76	3984.6	1430.5	1360.4	1429.4	1175.73
P43304	Glycerol-3-phosphate dehydrogenase, mitochondrial OS=Homo sapiens OX=9606 GN=GPD2 PE=1 SV=3	GPD2	51.2997	90.3845	176.719	191.822	18.1766	55.0978	47.1692	38.226
A0A1B0GU45	Lymphoid-restricted membrane protein OS=Homo sapiens OX=9606 GN=LRMP PE=1 SV=1	IRAG2	15.2513	10.1818	15.8871	3.78798	0	4.50985	1.68461	3.81083
Q5JTZ9	Alanine--tRNA ligase, mitochondrial OS=Homo sapiens OX=9606 GN=AARS2 PE=1 SV=1	AARS2	15.2513	26.625	20.2245	11.3791	0	15.7765	33.6923	6.67223
H0Y7L5	Apolipoprotein E (Fragment) OS=Homo sapiens OX=9606 GN=APOE PE=1 SV=2	APOE	37.4349	51.481	238.339	91.7277	14.5413	15.7607	39.5884	3.82391
H0YEH2	Pumilio homolog 1 (Fragment) OS=Homo sapiens OX=9606 GN=PUM1 PE=1 SV=1	PUM1	561.524	419.96	417.484	445.063	408.974	433.867	583.719	637.381
F8W111	Carboxypeptidase M (Fragment) OS=Homo sapiens OX=9606 GN=CPM PE=1 SV=1	CPM	262.044	298.613	130.976	122.016	0.90883	40.9292	9.26538	5.74893
O43752	Syntaxin-6 OS=Homo sapiens OX=9606 GN=STX6 PE=1 SV=1	STX6	329.982	161.185	100.152	324.482	209.031	202.209	181.938	161.423
E2QRK7	Tight junction-associated protein 1 (Fragment) OS=Homo sapiens OX=9606 GN=TJAP1 PE=1 SV=1	TJAP1	19.4107	88.4971	74.1455	66.7078	32.7179	81.5126	70.7538	65.0718
P29466	Caspase-1 OS=Homo sapiens OX=9606 GN=CASP1 PE=1 SV=1	CASP1	54.0726	39.3754	66.9297	39.4566	9.99713	4.83462	27.7961	0
O15118	NPC intracellular cholesterol transporter 1 OS=Homo sapiens OX=9606 GN=NPC1 PE=1 SV=2	NPC1	42.9808	24.7285	59.2299	42.4082	57.2563	92.1403	61.4884	123.341
Q13228	Methanethiol oxidase OS=Homo sapiens OX=9606 GN=SELENBP1 PE=1 SV=2	SELENBP1	180.242	241.088	339.46	382.032	5.45298	54.1129	53.9077	70.7161
Q5D862	Filaggrin-2 OS=Homo sapiens OX=9606 GN=FLG2 PE=1 SV=1	FLG2	0	1.46104	6.25987	0	8.17947	0	0	4.78642
Q6ZUX7	LHFPL tetraspan subfamily member 2 protein OS=Homo sapiens OX=9606 GN=LHFPL2 PE=2 SV=2	LHFPL2	421.489	422.456	460.802	386.677	299.005	128.784	475.061	669.197
Q53EL6	Programmed cell death protein 4 OS=Homo sapiens OX=9606 GN=PDCD4 PE=1 SV=2	PDCD4	903.984	1016.99	543.624	764.085	644.361	328.878	593.827	641.388
Q8NHP8	Putative phospholipase B-like 2 OS=Homo sapiens OX=9606 GN=PLBD2 PE=1 SV=2	PLBD2	199.653	353.488	258.557	216.117	99.0625	299.279	176.042	174.105
Q9Y6K8	Adenylate kinase isoenzyme 5 OS=Homo sapiens OX=9606 GN=AK5 PE=1 SV=2	AK5	149.74	230.326	239.795	363.868	61.8005	40.2691	35.3769	47.7988
Q5JR08	Rho-related GTP-binding protein RhoC (Fragment) OS=Homo sapiens OX=9606 GN=RHOC PE=1 SV=8	RHOC	1358.75	2016.61	1791.69	1213.73	1114.23	1398.9	898.742	809.122
Q6YHK3	CD109 antigen OS=Homo sapiens OX=9606 GN=CD109 PE=1 SV=2	CD109	396.533	472.084	215.231	465.459	249.019	209.423	133.085	194.941
Q5TF55	Delta-1-pyrroline-5-carboxylate dehydrogenase, mitochondrial (Fragment) OS=Homo sapiens OX=9606 GN=ALDH4A1 PE=1 SV=1	ALDH4A1	18.0242	69.9572	45.2604	64.4361	44.5327	15.7924	18.5308	46.9017
P32456	Guanylate-binding protein 2 OS=Homo sapiens OX=9606 GN=GBP2 PE=1 SV=3	GBP2	415.943	344.676	452.612	546.659	265.378	71.1833	129.715	114.756
Q13595	Transformer-2 protein homolog alpha OS=Homo sapiens OX=9606 GN=TRA2A PE=1 SV=1	TRA2A	379.895	634.26	652.915	608.753	481.68	548.142	581.192	556.378
F5H1M8	Protein-L-isoaspartate O-methyltransferase domain-containing protein 1 OS=Homo sapiens OX=9606 GN=PCMTD1 PE=1 SV=1	PCMTD1	506.064	704.416	848.419	699.679	427.15	610.306	705.854	607.949
G3V582	Gephyrin OS=Homo sapiens OX=9606 GN=GPHN PE=1 SV=1	GPHN	5.54591	17.4597	41.4105	6.82544	36.3532	15.4412	12.6346	45.9261
Q9H3Q1	Cdc42 effector protein 4 OS=Homo sapiens OX=9606 GN=CDC42EP4 PE=1 SV=1	CDC42EP4	9.70535	103.887	97.2703	64.4411	5.45298	60.2149	47.1692	34.4152
P09871	Complement C1s subcomponent OS=Homo sapiens OX=9606 GN=C1S PE=1 SV=1	C1S	2291.85	2284.72	3139.4	1595.43	887.927	1351.51	840.623	678.73
P39060	Collagen alpha-1(XVIII) chain OS=Homo sapiens OX=9606 GN=COL18A1 PE=1 SV=5	COL18A1	554.591	692.983	435.756	285.791	193.581	230.829	147.404	151.201
E9PFP8	Poly(rC)-binding protein 3 OS=Homo sapiens OX=9606 GN=PCBP3 PE=1 SV=1	PCBP3	6.93239	4.87318	1.926	0	0	10.6224	0	9.53362
Q96EV2	RNA-binding protein 33 OS=Homo sapiens OX=9606 GN=RBM33 PE=1 SV=3	RBM33	693.239	382.128	365.957	520.783	399.885	314.62	430.419	497.926
P08047	Transcription factor Sp1 OS=Homo sapiens OX=9606 GN=SP1 PE=1 SV=3	SP1	544.886	201.377	339.947	338.884	340.811	223.129	347.873	372.909
P27487	Dipeptidyl peptidase 4 OS=Homo sapiens OX=9606 GN=DPP4 PE=1 SV=2	DPP4	368.803	290.391	100.633	37.8899	12.7236	47.6703	31.1654	1.91195
P78356	Phosphatidylinositol 5-phosphate 4-kinase type-2 beta OS=Homo sapiens OX=9606 GN=PIP4K2B PE=1 SV=1	PIP4K2B	256.498	132.944	175.74	225.924	82.7036	154.256	106.973	140.574

### Sheet: Group 19
Proteins were decreased in TGF-β1 treated samples Total mRNAs were increased in TGF-β1 treated samples mRNAs shifted from Monosome to Polysome in TGF-β1 treated samples n=1
Accession	Gene Symbol	Ensemble gene ID
P47756	CAPZB	ENSG00000077549

### Sheet: Group 20
Proteins were decreased in TGF-β1 treated samples Total mRNAs were increased in TGF-β1 treated samples mRNAs were stable between Monosome and Polysome in TGF-β1 treated samples n=0
Accession	Gene Symbol	Ensemble gene ID

### Sheet: Group 21
Proteins were decreased in TGF-β1 treated samples Total mRNAs were increased in TGF-β1 treated samples mRNAs shifted from Polysome to Monosome in TGF-β1 treated samples n=0
Accession	Gene Symbol	Ensemble gene ID

### Sheet: Group 22
Proteins were decreased in TGF-β1 treated samples Total mRNAs were stable in TGF-β1 treated samples mRNAs shifted from Monosome to Polysome in TGF-β1 treated samples n=6
Accession	Gene Symbol	Ensemble gene ID
P15289	ARSA	ENSG00000100299
H0YEH2	PUM1	ENSG00000134644
O43752	STX6	ENSG00000135823
E2QRK7	TJAP1	ENSG00000137221
Q13595	TRA2A	ENSG00000164548
P08047	SP1	ENSG00000185591

### Sheet: Group 23
Proteins were decreased in TGF-β1 treated samples Total mRNAs were stable in TGF-β1 treated samples mRNAs were stable between Monosome and Polysome in TGF-β1 treated samples n=1
Accession	Gene Symbol	Ensemble gene ID
F5H1M8	PCMTD1	ENSG00000168300

### Sheet: Group 24
Proteins were decreased in TGF-β1 treated samples Total mRNAs were stable in TGF-β1 treated samples mRNAs shifted from Polysome to Monosome in TGF-β1 treated samples n=2
Accession	Gene Symbol	Ensemble gene ID
Q6ZUX7	LHFPL2	ENSG00000145685
Q96EV2	RBM33	ENSG00000184863

### Sheet: Group 25
Proteins were decreased in TGF-β1 treated samples Total mRNAs were decreased in TGF-β1 treated samples mRNAs shifted from Monosome to Polysome in TGF-β1 treated samples n=5
Accession	Gene Symbol	Ensemble gene ID
P05091	ALDH2	ENSG00000111275
Q16363	LAMA4	ENSG00000112769
P43304	GPD2	ENSG00000115159
F8W111	CPM	ENSG00000135678
P29466	CASP1	ENSG00000137752

### Sheet: Group 26
Proteins were decreased in TGF-β1 treated samples Total mRNAs were decreased in TGF-β1 treated samples mRNAs were stable between Monosome and Polysome in TGF-β1 treated samples n=6
Accession	Gene Symbol	Ensemble gene ID
Q96T60	PNKP	ENSG00000039650
P15408	FOSL2	ENSG00000075426
Q15274	QPRT	ENSG00000103485
Q9Y6K8	AK5	ENSG00000154027
Q6YHK3	CD109	ENSG00000156535
P32456	GBP2	ENSG00000162645

### Sheet: Group 27
Proteins were decreased in TGF-β1 treated samples Total mRNAs were decreased in TGF-β1 treated samples mRNAs shifted from Polysome to Monosome in TGF-β1 treated samples n=6
Accession	Gene Symbol	Ensemble gene ID
Q5JXI8	FHL1	ENSG00000022267
E9PJ61	IRAG1	ENSG00000072952
P55899	FCGRT	ENSG00000104870
Q13228	SELENBP1	ENSG00000143416
P09871	C1S	ENSG00000182326
P39060	COL18A1	ENSG00000182871
